# SpaceBar enables clone tracing in spatial transcriptomic data

**DOI:** 10.1101/2025.02.10.637514

**Authors:** Grant Kinsler, Caitlin Fagan, Haiyin Li, Jessica Kaster, Maggie Dunne, Robert J. Vander Velde, Ryan H. Boe, Sydney Shaffer, Meenhard Herlyn, Arjun Raj, Yael Heyman

**Affiliations:** Department of Bioengineering, School of Engineering and Applied Sciences, University of Pennsylvania, Philadelphia, PA, USA; The Wistar Institute, Philadelphia, PA, USA; Department of Pathology, Perelman School of Medicine, University of Pennsylvania, Philadelphia, PA 19146, USA; Genetics and Epigenetics, Cell and Molecular Biology Graduate Group, Perelman School of Medicine, University of Pennsylvania, Philadelphia, PA, USA; Department of Genetics, Perelman School of Medicine, University of Pennsylvania, Philadelphia, PA, USA

## Abstract

We report a cellular barcoding strategy, SpaceBar, that enables simultaneous clone tracing and spatial transcriptomics profiling. Our approach uses a library of 96 synthetic barcode sequences that can be robustly detected by imaging based spatial transcriptomics (seqFISH), delivered such that each cell is labeled with a combination of barcodes. We used these barcodes to label melanoma cells in a tumor xenograft model and profiled both clone identity and spatial gene expression *in situ*. We developed a gene scoring metric that quantifies how strongly gene expression is driven by intrinsic cellular cues or extrinsic environmental signals. Our framework distinguishes between clonal dynamics and environmentally-driven transcriptional regulation in complex tissue contexts.
