## Supplemental Table - seqFISH panel for "SpaceBar enables clone tracing in spatial transcriptomic data"

gene.id	gene.name	probe.count	detection.method
GFP	GFP	25	serial
ENSG00000115457	IGFBP2	25	serial
ENSG00000163453	IGFBP7	27	serial
ENSG00000042493	CAPG	28	serial
ENSG00000210082	MT-RNR2	31	serial
ENSG00000019549	SNAI2	38	serial
ENSG00000128564	VGF	41	serial
ENSG00000196611	MMP1	46	serial
ENSG00000005884	ITGA3	48	serial
ENSG00000106366	SERPINE1	48	serial
ENSG00000108821	COL1A1	48	serial
ENSG00000110092	CCND1	48	serial
ENSG00000113140	SPARC	48	serial
ENSG00000115414	FN1	48	serial
ENSG00000122786	CALD1	48	serial
ENSG00000171951	SCG2	48	serial
ENSG00000182492	BGN	48	serial
ENSG00000198910	L1CAM	48	serial
ENSG00000204262	COL5A2	48	serial
ENSMUSG00000071361	ENSMUSG00000071361	48	serial
ENSG00000100146	SOX10	48	barcode
ENSG00000120215	MLANA	38	barcode
ENSG00000134013	LOXL2	48	barcode
ENSG00000162692	VCAM1	48	barcode
ENSG00000175592	FOSL1	30	barcode
ENSG00000077498	TYR	45	barcode
ENSG00000136997	MYC	48	barcode
ENSG00000177606	JUN	48	barcode
ENSG00000100644	HIF1A	48	barcode
ENSG00000138448	ITGAV	48	barcode
ENSG00000161638	ITGA5	48	barcode
ENSG00000168036	CTNNB1	48	barcode
ENSG00000065534	MYLK	48	barcode
ENSG00000104332	SFRP1	48	barcode
ENSG00000105329	TGFB1	47	barcode
ENSG00000159399	HK2	48	barcode
ENSG00000111276	CDKN1B	48	barcode
ENSG00000114251	WNT5A	48	barcode
ENSG00000106483	SFRP4	48	barcode
ENSG00000162878	PKDCC	48	barcode
ENSG00000065361	ERBB3	48	barcode
ENSG00000113721	PDGFRB	48	barcode
ENSG00000150630	VEGFC	46	barcode
ENSG00000167601	AXL	48	barcode
ENSG00000164294	GPX8	48	barcode
ENSG00000075426	FOSL2	48	barcode
ENSG00000116741	RGS2	31	barcode
ENSG00000135318	NT5E	48	barcode
ENSG00000177508	IRX3	40	barcode
ENSG00000116044	NFE2L2	48	barcode
ENSG00000119922	IFIT2	48	barcode
ENSG00000135218	CD36	48	barcode
ENSG00000149591	TAGLN	48	barcode
ENSG00000187098	MITF	48	barcode
ENSG00000131747	TOP2A	48	barcode
ENSG00000166949	SMAD3	48	barcode
ENSG00000101096	NFATC2	48	barcode
ENSG00000077782	FGFR1	48	barcode
ENSG00000140682	TGFB1I1	38	barcode
ENSG00000101057	MYBL2	48	barcode
ENSG00000092068	SLC7A8	48	barcode
ENSG00000170312	CDK1	37	barcode
ENSG00000137693	YAP1	48	barcode
ENSG00000124762	CDKN1A	47	barcode
ENSG00000145386	CCNA2	48	barcode
ENSG00000148773	MKI67	48	barcode
ENSG00000075218	GTSE1	48	barcode
ENSG00000112715	VEGFA	48	barcode
ENSG00000137203	TFAP2A	48	barcode
ENSG00000091409	ITGA6	48	barcode
ENSG00000169554	ZEB2	48	barcode
ENSG00000011465	DCN	48	barcode
ENSG00000116132	PRRX1	48	barcode
ENSG00000135114	OASL	48	barcode
ENSG00000157168	NRG1	48	barcode
ENSG00000197461	PDGFA	46	barcode
ENSG00000151790	TDO2	32	barcode
ENSG00000112062	MAPK14	48	barcode
ENSG00000163431	LMOD1	48	barcode
ENSG00000142208	AKT1	45	barcode
ENSG00000145431	PDGFC	48	barcode
ENSG00000137273	FOXF2	39	barcode
ENSG00000163513	TGFBR2	48	barcode
ENSG00000146648	EGFR	48	barcode
ENSG00000107201	RIGI	48	barcode
ENSG00000089685	BIRC5	48	barcode
ENSG00000105976	MET	48	barcode
ENSG00000141052	MYOCD	48	barcode
ENSG00000134160	TRPM1	48	barcode
ENSG00000154229	PRKCA	48	barcode
ENSG00000185483	ROR1	48	barcode
ENSG00000102125	TAFAZZIN	43	barcode
ENSG00000092758	COL9A3	35	barcode
ENSG00000124216	SNAI1	33	barcode
ENSG00000136826	KLF4	48	barcode
ENSG00000148516	ZEB1	48	barcode
ENSG00000077943	ITGA8	48	barcode
ENSG00000124813	RUNX2	48	barcode
ENSG00000125845	BMP2	48	barcode
ENSG00000170345	FOS	48	barcode
ENSG00000074181	NOTCH3	48	barcode
ENSG00000132386	SERPINF1	36	barcode
ENSG00000153208	MERTK	48	barcode
ENSG00000149294	NCAM1	48	barcode
ENSG00000099953	MMP11	48	barcode
ENSG00000113578	FGF1	48	barcode
ENSG00000187017	ESPN	32	barcode
ENSG00000064300	NGFR	48	barcode
ENSG00000023445	BIRC3	43	barcode
ENSG00000081189	MEF2C	48	barcode
ENSG00000125398	SOX9	48	barcode
ENSG00000169071	ROR2	48	barcode
ENSG00000145147	SLIT2	48	barcode
ENSG00000125378	BMP4	45	barcode
ENSG00000125740	FOSB	48	barcode
ENSG00000157404	KIT	48	barcode
ENSG00000204301	NOTCH4	48	barcode
ENSG00000050165	DKK3	48	barcode
ENSG00000181449	SOX2	36	barcode
ENSG00000111704	NANOG	34	barcode
bc_001	bc_001	28	barcode
bc_002	bc_002	28	barcode
bc_003	bc_003	28	barcode
bc_004	bc_004	28	barcode
bc_005	bc_005	28	barcode
bc_006	bc_006	28	barcode
bc_007	bc_007	28	barcode
bc_008	bc_008	28	barcode
bc_009	bc_009	28	barcode
bc_010	bc_010	28	barcode
bc_011	bc_011	28	barcode
bc_012	bc_012	28	barcode
bc_013	bc_013	28	barcode
bc_014	bc_014	28	barcode
bc_015	bc_015	28	barcode
bc_016	bc_016	28	barcode
bc_017	bc_017	28	barcode
bc_018	bc_018	28	barcode
bc_019	bc_019	28	barcode
bc_020	bc_020	28	barcode
bc_021	bc_021	28	barcode
bc_022	bc_022	28	barcode
bc_023	bc_023	28	barcode
bc_024	bc_024	28	barcode
bc_025	bc_025	28	barcode
bc_026	bc_026	28	barcode
bc_027	bc_027	28	barcode
bc_028	bc_028	28	barcode
bc_029	bc_029	28	barcode
bc_030	bc_030	28	barcode
bc_031	bc_031	28	barcode
bc_032	bc_032	28	barcode
bc_033	bc_033	28	barcode
bc_034	bc_034	28	barcode
bc_035	bc_035	28	barcode
bc_036	bc_036	28	barcode
bc_037	bc_037	28	barcode
bc_038	bc_038	28	barcode
bc_039	bc_039	28	barcode
bc_040	bc_040	28	barcode
bc_041	bc_041	28	barcode
bc_042	bc_042	28	barcode
bc_043	bc_043	28	barcode
bc_044	bc_044	28	barcode
bc_045	bc_045	28	barcode
bc_046	bc_046	28	barcode
bc_047	bc_047	28	barcode
bc_048	bc_048	28	barcode
bc_049	bc_049	28	barcode
bc_050	bc_050	28	barcode
bc_051	bc_051	28	barcode
bc_052	bc_052	28	barcode
bc_053	bc_053	28	barcode
bc_054	bc_054	28	barcode
bc_055	bc_055	28	barcode
bc_056	bc_056	28	barcode
bc_057	bc_057	28	barcode
bc_058	bc_058	28	barcode
bc_059	bc_059	28	barcode
bc_060	bc_060	28	barcode
bc_061	bc_061	28	barcode
bc_062	bc_062	28	barcode
bc_063	bc_063	28	barcode
bc_064	bc_064	28	barcode
bc_065	bc_065	28	barcode
bc_066	bc_066	28	barcode
bc_067	bc_067	28	barcode
bc_068	bc_068	28	barcode
bc_069	bc_069	28	barcode
bc_070	bc_070	28	barcode
bc_071	bc_071	28	barcode
bc_072	bc_072	28	barcode
bc_073	bc_073	28	barcode
bc_074	bc_074	28	barcode
bc_075	bc_075	28	barcode
bc_076	bc_076	28	barcode
bc_077	bc_077	28	barcode
bc_078	bc_078	28	barcode
bc_079	bc_079	28	barcode
bc_080	bc_080	28	barcode
bc_081	bc_081	28	barcode
bc_082	bc_082	28	barcode
bc_083	bc_083	28	barcode
bc_084	bc_084	28	barcode
bc_085	bc_085	28	barcode
bc_086	bc_086	28	barcode
bc_087	bc_087	28	barcode
bc_088	bc_088	28	barcode
bc_089	bc_089	28	barcode
bc_090	bc_090	28	barcode
bc_091	bc_091	28	barcode
bc_092	bc_092	28	barcode
bc_093	bc_093	28	barcode
bc_094	bc_094	28	barcode
bc_095	bc_095	28	barcode
bc_096	bc_096	28	barcode
